# High pathogenicity avian influenza A (H5N1) clade 2.3.4.4b virus infection in a captive Tibetan black bear (*Ursus thibetanus*): investigations based on paraffin-embedded tissues, France, 2022

**DOI:** 10.1101/2023.10.19.563114

**Authors:** Pierre Bessière, Nicolas Gaide, Guillaume Croville, Manuela Crispo, Maxime Fusade-Boyer, Yanad Abou Monsef, Malorie Dirat, Marielle Beltrame, Philippine Dendauw, Karin Lemberger, Jean-Luc Guérin, Guillaume Le Loc’h

## Abstract

High pathogenicity avian influenza viruses H5Nx (HPAIVs) of clade 2.3.4.4b have been circulating increasingly in both wild and domestic birds in recent years. In turn, this has led to an increase in the number of spillovers events affecting mammals. In November 2022, a HPAIV H5N1 caused an outbreak in a zoological park in the south of France, resulting in the death of a Tibetan black bear (*Ursus thibetanus*) and several captive and wild bird species. We detected the virus in various tissues of the bear and a wild black-headed gull found dead in its enclosure using histopathology, two different *in-situ* detection techniques and next generation sequencing, all performed on formalin fixed paraffin embedded tissues. Phylogenetic analysis performed on HA gene segment showed that bear and gull strains shared 99.998% genetic identity, making the bird strain the closest related one. We detected the PB2 E627K mutation in minute quantities in the gull, whereas it predominated in the bear, which suggests that this mammalian adaptation marker was selected during the bear infection. Our results provide the first molecular and histopathological characterization of an H5N1 virus infection in this bear species.
