## Supplementary File 2 for "High pathogenicity avian influenza A (H5N1) clade 2.3.4.4b virus infection in a captive Tibetan black bear (*Ursus thibetanus*): investigations based on paraffin-embedded tissues, France, 2022"

### Sheet: Feuil1
Results after total dataset filtration (485 665 825 reads) based on host genomes mapping
Sample:	Lymph node RNA (bear)	Lung RNA (bear)	Liver RNA (bear)	Liver DNA (bear)	Brain (seagull)
Unmapped read pairs on host and human genomes	7 765 247	9 049 266	7 385 954	176 262	63 305 386
H5N1 mapping reads	31 821	192 476	6 060	17	11 696 500
VIRUSES (threshold = 50 reads)
OTU.ID	Bear_lymph_node	Kingdom	Phylum	Class	Order	Family	Genus	Species
2955291	77890	Viruses	Negarnaviricota	Insthoviricetes	Articulavirales	Orthomyxoviridae	Alphainfluenzavirus	influenzae
1982251	1262	Viruses	Uroviricota	Caudoviricetes			Pahexavirus
28321	103	Viruses	Nucleocytoviricota	Pokkesviricetes	Chitovirales	Poxviridae	Betaentomopoxvirus	Amsacta moorei entomopoxvirus
	Bear_lung
2955291	465836	Viruses	Negarnaviricota	Insthoviricetes	Articulavirales	Orthomyxoviridae	Alphainfluenzavirus	influenzae
1914852	154	Viruses	Uroviricota	Caudoviricetes	Crassvirales	Chaseviridae	Vequintavirus
	Bear_liver
2955291	11936	Viruses	Negarnaviricota	Insthoviricetes	Articulavirales	Orthomyxoviridae	Alphainfluenzavirus	influenzae
1982251	858	Viruses	Uroviricota	Caudoviricetes			Pahexavirus
28321	119	Viruses	Nucleocytoviricota	Pokkesviricetes	Chitovirales	Poxviridae	Betaentomopoxvirus	Amsacta moorei entomopoxvirus
	Bear_liver (DNA)
1982251	238	Viruses	Uroviricota	Caudoviricetes			Pahexavirus
2955291	61	Viruses	Negarnaviricota	Insthoviricetes	Articulavirales	Orthomyxoviridae	Alphainfluenzavirus	influenzae
	Seagull
2955291	29226502	Viruses	Negarnaviricota	Insthoviricetes	Articulavirales	Orthomyxoviridae	Alphainfluenzavirus	influenzae
BACTERIA (threshold = 1000 reads)
The presence of bacteria should be interpreted with caution, considering the presence of autolytic changes identified by histopathology (and no bacteria were seen associated with lesion). Post-mortem bacterial translocation, as well as contamination at sampling, could not be excluded.
OTU.ID	Bear_lymph_node	Kingdom	Phylum	Class	Order	Family	Genus	Species
1747	212019	Bacteria	Actinomycetota	Actinomycetes	Propionibacteriales	Propionibacteriaceae	Cutibacterium	acnes
34062	114580	Bacteria	Pseudomonadota	Gammaproteobacteria	Moraxellales	Moraxellaceae	Moraxella	osloensis
72000	51528	Bacteria	Actinomycetota	Actinomycetes	Micrococcales	Micrococcaceae	Kocuria	rhizophila
161879	33713	Bacteria	Actinomycetota	Actinomycetes	Mycobacteriales	Corynebacteriaceae	Corynebacterium	kroppenstedtii
1269	25648	Bacteria	Actinomycetota	Actinomycetes	Micrococcales	Micrococcaceae	Micrococcus
2594913	16435	Bacteria	Actinomycetota	Actinomycetes	Mycobacteriales	Corynebacteriaceae	Corynebacterium	sanguinis
1760	13466	Bacteria	Actinomycetota	Actinomycetes
1270	12222	Bacteria	Actinomycetota	Actinomycetes	Micrococcales	Micrococcaceae	Micrococcus	luteus
469	10473	Bacteria	Pseudomonadota	Gammaproteobacteria	Moraxellales	Moraxellaceae	Acinetobacter
1282	9608	Bacteria	Bacillota	Bacilli	Bacillales	Staphylococcaceae	Staphylococcus	epidermidis
1912216	9441	Bacteria	Actinomycetota	Actinomycetes	Propionibacteriales	Propionibacteriaceae	Cutibacterium
2861282	8675	Bacteria	Pseudomonadota	Betaproteobacteria	Burkholderiales	Oxalobacteraceae	Massilia	sp. NP310
265	8461	Bacteria	Pseudomonadota	Alphaproteobacteria	Rhodobacterales	Paracoccaceae	Paracoccus
147645	7715	Bacteria	Pseudomonadota	Alphaproteobacteria	Rhodobacterales	Paracoccaceae	Paracoccus	yeei
285	7277	Bacteria	Pseudomonadota	Betaproteobacteria	Burkholderiales	Comamonadaceae	Comamonas	testosteroni
1389713	6886	Bacteria	Actinomycetota	Actinomycetes	Mycobacteriales	Mycobacteriaceae	Mycobacterium	paragordonae
57493	6642	Bacteria	Actinomycetota	Actinomycetes	Micrococcales	Micrococcaceae	Kocuria
28211	6543	Bacteria	Pseudomonadota	Alphaproteobacteria
1301	5946	Bacteria	Bacillota	Bacilli	Lactobacillales	Streptococcaceae	Streptococcus
204455	5520	Bacteria	Pseudomonadota	Alphaproteobacteria	Rhodobacterales
40215	5508	Bacteria	Pseudomonadota	Gammaproteobacteria	Moraxellales	Moraxellaceae	Acinetobacter	junii
1716	4841	Bacteria	Actinomycetota	Actinomycetes	Mycobacteriales	Corynebacteriaceae	Corynebacterium
1236	4749	Bacteria	Pseudomonadota	Gammaproteobacteria
1763	4637	Bacteria	Actinomycetota	Actinomycetes	Mycobacteriales	Mycobacteriaceae	Mycobacterium
33011	4568	Bacteria	Actinomycetota	Actinomycetes	Propionibacteriales	Propionibacteriaceae	Cutibacterium	granulosum
543	4487	Bacteria	Pseudomonadota	Gammaproteobacteria	Enterobacterales	Enterobacteriaceae
2306583	4483	Bacteria	Pseudomonadota	Gammaproteobacteria	Oceanospirillales	Halomonadaceae	Halomonas	sp. JS92-SW72
1828	4391	Bacteria	Actinomycetota	Actinomycetes	Mycobacteriales	Nocardiaceae	Rhodococcus	fascians
29388	4301	Bacteria	Bacillota	Bacilli	Bacillales	Staphylococcaceae	Staphylococcus	capitis
31989	4273	Bacteria	Pseudomonadota	Alphaproteobacteria	Rhodobacterales	Paracoccaceae
2054	4200	Bacteria	Actinomycetota	Actinomycetes	Mycobacteriales	Gordoniaceae	Gordonia	bronchialis
1274	4198	Bacteria	Actinomycetota	Actinomycetes	Micrococcales	Dermacoccaceae	Dermacoccus	nishinomiyaensis
286	3838	Bacteria	Pseudomonadota	Gammaproteobacteria	Pseudomonadales	Pseudomonadaceae	Pseudomonas
1945662	3800	Bacteria	Pseudomonadota	Alphaproteobacteria	Rhodobacterales	Paracoccaceae	Paracoccus	contaminans
1513	3449	Bacteria	Bacillota	Clostridia	Eubacteriales	Clostridiaceae	Clostridium	tetani
1564114	3404	Bacteria	Actinomycetota	Actinomycetes	Mycobacteriales	Nocardiaceae	Rhodococcus	sp. B7740
470	3044	Bacteria	Pseudomonadota	Gammaproteobacteria	Moraxellales	Moraxellaceae	Acinetobacter	baumannii
1279	3024	Bacteria	Bacillota	Bacilli	Bacillales	Staphylococcaceae	Staphylococcus
38304	2982	Bacteria	Actinomycetota	Actinomycetes	Mycobacteriales	Corynebacteriaceae	Corynebacterium	tuberculostearicum
1794	2916	Bacteria	Actinomycetota	Actinomycetes	Mycobacteriales	Mycobacteriaceae	Mycolicibacterium	gadium
1545044	2866	Bacteria	Pseudomonadota	Alphaproteobacteria	Rhodobacterales	Paracoccaceae	Paracoccus	sanguinis
13687	2809	Bacteria	Pseudomonadota	Alphaproteobacteria	Sphingomonadales	Sphingomonadaceae	Sphingomonas
85006	2745	Bacteria	Actinomycetota	Actinomycetes	Micrococcales
41297	2524	Bacteria	Pseudomonadota	Alphaproteobacteria	Sphingomonadales	Sphingomonadaceae
2487072	2467	Bacteria	Bacteroidota	Flavobacteriia	Flavobacteriales	Weeksellaceae	Epilithonimonas	vandammei
195105	2449	Bacteria	Pseudomonadota	Alphaproteobacteria	Rhodobacterales	Paracoccaceae	Haematobacter	massiliensis
468	2424	Bacteria	Pseudomonadota	Gammaproteobacteria	Moraxellales	Moraxellaceae
234	2414	Bacteria	Pseudomonadota	Alphaproteobacteria	Hyphomicrobiales	Brucellaceae	Brucella
71999	2401	Bacteria	Actinomycetota	Actinomycetes	Micrococcales	Micrococcaceae	Kocuria	palustris
356	2306	Bacteria	Pseudomonadota	Alphaproteobacteria	Hyphomicrobiales
33882	2253	Bacteria	Actinomycetota	Actinomycetes	Micrococcales	Microbacteriaceae	Microbacterium
1827	2133	Bacteria	Actinomycetota	Actinomycetes	Mycobacteriales	Nocardiaceae	Rhodococcus
1290	2100	Bacteria	Bacillota	Bacilli	Bacillales	Staphylococcaceae	Staphylococcus	hominis
80840	2057	Bacteria	Pseudomonadota	Betaproteobacteria	Burkholderiales
1303	2055	Bacteria	Bacillota	Bacilli	Lactobacillales	Streptococcaceae	Streptococcus	oralis
80865	1913	Bacteria	Pseudomonadota	Betaproteobacteria	Burkholderiales	Comamonadaceae	Delftia
28037	1865	Bacteria	Bacillota	Bacilli	Lactobacillales	Streptococcaceae	Streptococcus	mitis
1762	1853	Bacteria	Actinomycetota	Actinomycetes	Mycobacteriales	Mycobacteriaceae
2857058	1849	Bacteria	Actinomycetota	Actinomycetes	Mycobacteriales	Mycobacteriaceae	Mycobacterium	sp. SMC-2
1268	1752	Bacteria	Actinomycetota	Actinomycetes	Micrococcales	Micrococcaceae
573	1745	Bacteria	Pseudomonadota	Gammaproteobacteria	Enterobacterales	Enterobacteriaceae	Klebsiella	pneumoniae
41275	1699	Bacteria	Pseudomonadota	Alphaproteobacteria	Caulobacterales	Caulobacteraceae	Brevundimonas
85007	1565	Bacteria	Actinomycetota	Actinomycetes	Mycobacteriales
29379	1530	Bacteria	Bacillota	Bacilli	Bacillales	Staphylococcaceae	Staphylococcus	auricularis
1979527	1481	Bacteria	Actinomycetota	Actinomycetes	Mycobacteriales	Corynebacteriaceae	Corynebacterium	kefirresidentii
2760307	1471	Bacteria	Pseudomonadota	Alphaproteobacteria	Rhodobacterales	Paracoccaceae	Paracoccus	sp. MC1862
204457	1455	Bacteria	Pseudomonadota	Alphaproteobacteria	Sphingomonadales
32033	1434	Bacteria	Pseudomonadota	Gammaproteobacteria	Xanthomonadales	Xanthomonadaceae
43675	1392	Bacteria	Actinomycetota	Actinomycetes	Micrococcales	Micrococcaceae	Rothia	mucilaginosa
2799326	1392	Bacteria	Pseudomonadota	Gammaproteobacteria	Xanthomonadales	Xanthomonadaceae	Luteimonas	sp. MC1750
2754694	1362	Bacteria	Bacteroidota	Flavobacteriia	Flavobacteriales	Weeksellaceae	Chryseobacterium	manosquense
2004710	1299	Bacteria	Bacteroidota	Flavobacteriia	Flavobacteriales	Weeksellaceae	Cloacibacterium	caeni
391953	1243	Bacteria	Pseudomonadota	Betaproteobacteria	Burkholderiales	Sphaerotilaceae	Aquincola	tertiaricarbonis
1778	1194	Bacteria	Actinomycetota	Actinomycetes	Mycobacteriales	Mycobacteriaceae	Mycobacterium	gordonae
729	1191	Bacteria	Pseudomonadota	Gammaproteobacteria	Pasteurellales	Pasteurellaceae	Haemophilus	parainfluenzae
85023	1175	Bacteria	Actinomycetota	Actinomycetes	Micrococcales	Microbacteriaceae
75682	1169	Bacteria	Pseudomonadota	Betaproteobacteria	Burkholderiales	Oxalobacteraceae
374	1161	Bacteria	Pseudomonadota	Alphaproteobacteria	Hyphomicrobiales	Nitrobacteraceae	Bradyrhizobium
80864	1154	Bacteria	Pseudomonadota	Betaproteobacteria	Burkholderiales	Comamonadaceae
861445	1152	Bacteria	Pseudomonadota	Gammaproteobacteria	Moraxellales	Moraxellaceae	Psychrobacter	sanguinis
38288	1143	Bacteria	Actinomycetota	Actinomycetes	Mycobacteriales	Corynebacteriaceae	Corynebacterium	genitalium
407	1117	Bacteria	Pseudomonadota	Alphaproteobacteria	Hyphomicrobiales	Methylobacteriaceae	Methylobacterium
3028117	1115	Bacteria	Cyanobacteriota	Cyanophyceae
28216	1115	Bacteria	Pseudomonadota	Betaproteobacteria
125216	1095	Bacteria	Pseudomonadota	Alphaproteobacteria	Rhodospirillales	Acetobacteraceae	Roseomonas
2753607	1075	Bacteria	Pseudomonadota	Betaproteobacteria	Burkholderiales	Sphaerotilaceae	Rhizobacter	sp. AJA081-3
421525	1061	Bacteria	Bacteroidota	Flavobacteriia	Flavobacteriales	Weeksellaceae	Kaistella	haifensis
3030011	1050	Bacteria	Pseudomonadota	Alphaproteobacteria	Rhodobacterales	Paracoccaceae	Paracoccus	sp. S3-43
2575923	1034	Bacteria	Actinomycetota	Actinomycetes	Micrococcales	Brevibacteriaceae	Brevibacterium	sp. CS2
3045147	1017	Bacteria	Pseudomonadota	Gammaproteobacteria	Moraxellales	Moraxellaceae	Acinetobacter	sp. KCTC 92772
1883	1004	Bacteria	Actinomycetota	Actinomycetes	Kitasatosporales	Streptomycetaceae	Streptomyces
2762318	1004	Bacteria	Bacteroidota	Flavobacteriia	Flavobacteriales	Weeksellaceae
	Bear_lung
13687	33177	Bacteria	Pseudomonadota	Alphaproteobacteria	Sphingomonadales	Sphingomonadaceae	Sphingomonas
2306583	25914	Bacteria	Pseudomonadota	Gammaproteobacteria	Oceanospirillales	Halomonadaceae	Halomonas	sp. JS92-SW72
204457	20389	Bacteria	Pseudomonadota	Alphaproteobacteria	Sphingomonadales
41297	20036	Bacteria	Pseudomonadota	Alphaproteobacteria	Sphingomonadales	Sphingomonadaceae
3028117	13812	Bacteria	Cyanobacteriota	Cyanophyceae
34062	13474	Bacteria	Pseudomonadota	Gammaproteobacteria	Moraxellales	Moraxellaceae	Moraxella	osloensis
848	12558	Bacteria	Fusobacteriota	Fusobacteriia	Fusobacteriales	Fusobacteriaceae	Fusobacterium
28211	11482	Bacteria	Pseudomonadota	Alphaproteobacteria
356	9195	Bacteria	Pseudomonadota	Alphaproteobacteria	Hyphomicrobiales
1747	8476	Bacteria	Actinomycetota	Actinomycetes	Propionibacteriales	Propionibacteriaceae	Cutibacterium	acnes
1301	7895	Bacteria	Bacillota	Bacilli	Lactobacillales	Streptococcaceae	Streptococcus
1582356	7232	Bacteria	Pseudomonadota	Alphaproteobacteria	Sphingomonadales	Sphingomonadaceae	Sphingomicrobium	aestuariivivum
433	6391	Bacteria	Pseudomonadota	Alphaproteobacteria	Rhodospirillales	Acetobacteraceae
125216	6227	Bacteria	Pseudomonadota	Alphaproteobacteria	Rhodospirillales	Acetobacteraceae	Roseomonas
1236	6058	Bacteria	Pseudomonadota	Gammaproteobacteria
859	5934	Bacteria	Fusobacteriota	Fusobacteriia	Fusobacteriales	Fusobacteriaceae	Fusobacterium	necrophorum
332249	5891	Bacteria	Deinococcota	Deinococci	Trueperales	Trueperaceae	Truepera	radiovictrix
80864	5607	Bacteria	Pseudomonadota	Betaproteobacteria	Burkholderiales	Comamonadaceae
46913	5508	Bacteria	Pseudomonadota	Alphaproteobacteria	Hyphomicrobiales	Devosiaceae	Devosia
80840	5044	Bacteria	Pseudomonadota	Betaproteobacteria	Burkholderiales
1760	4805	Bacteria	Actinomycetota	Actinomycetes
817	4350	Bacteria	Bacteroidota	Bacteroidia	Bacteroidales	Bacteroidaceae	Bacteroides	fragilis
1390395	4014	Bacteria	Pseudomonadota	Alphaproteobacteria	Sphingomonadales	Sphingomonadaceae	Sphingomonas	sp. LK11
28216	3861	Bacteria	Pseudomonadota	Betaproteobacteria
1173026	3765	Bacteria	Cyanobacteriota	Cyanophyceae	Chroococcales	Chroococcaceae	Gloeocapsa	sp. PCC 7428
816	3711	Bacteria	Bacteroidota	Bacteroidia	Bacteroidales	Bacteroidaceae	Bacteroides
1584	3698	Bacteria	Bacillota	Bacilli	Lactobacillales	Lactobacillaceae	Lactobacillus	delbrueckii
1813468	3375	Bacteria	Pseudomonadota	Alphaproteobacteria	Sphingomonadales	Sphingomonadaceae	Sphingomonas	naphthae
374	3329	Bacteria	Pseudomonadota	Alphaproteobacteria	Hyphomicrobiales	Nitrobacteraceae	Bradyrhizobium
204441	3180	Bacteria	Pseudomonadota	Alphaproteobacteria	Rhodospirillales
2937788	3101	Bacteria	Pseudomonadota	Alphaproteobacteria	Sphingomonadales	Sphingomonadaceae	Sphingomonas	sp. SUN019
1161	3083	Bacteria	Cyanobacteriota	Cyanophyceae	Nostocales
1155739	3029	Bacteria	Cyanobacteriota	Cyanophyceae	Oscillatoriales	Oscillatoriaceae	Moorena	producens
627192	2920	Bacteria	Pseudomonadota	Alphaproteobacteria	Sphingomonadales	Sphingomonadaceae	Sphingobium	sp. SYK-6
89966	2682	Bacteria	Bacteroidota	Cytophagia	Cytophagales	Hymenobacteraceae	Hymenobacter
543	2419	Bacteria	Pseudomonadota	Gammaproteobacteria	Enterobacterales	Enterobacteriaceae
171549	2355	Bacteria	Bacteroidota	Bacteroidia	Bacteroidales
91347	2263	Bacteria	Pseudomonadota	Gammaproteobacteria	Enterobacterales
72000	2061	Bacteria	Actinomycetota	Actinomycetes	Micrococcales	Micrococcaceae	Kocuria	rhizophila
2108445	2009	Bacteria	Pseudomonadota	Alphaproteobacteria	Hyphomicrobiales	Phyllobacteriaceae	Mesorhizobium	sp. DCY119
3032282	1953	Bacteria	Pseudomonadota	Betaproteobacteria	Burkholderiales	Burkholderiaceae	Cupriavidus	sp. WKF15
155894	1947	Bacteria	Cyanobacteriota	Cyanophyceae	Chroococcidiopsidales	Chroococcidiopsidaceae	Chroococcidiopsis	sp. CCMEE 29
2984843	1934	Bacteria	Pseudomonadota	Alphaproteobacteria	Hyphomicrobiales	Methylobacteriaceae	Methylobacterium	sp. FF17
424800	1931	Bacteria	Pseudomonadota	Alphaproteobacteria	Sphingomonadales	Sphingomonadaceae	Sphingomonas	insulae
1961362	1908	Bacteria	Pseudomonadota	Alphaproteobacteria	Sphingomonadales	Sphingomonadaceae	Sphingomonas	sp. NIC1
2874213	1827	Bacteria	Cyanobacteriota	Cyanophyceae	Oscillatoriales	Microcoleaceae	Oxynema	aestuarii
821	1776	Bacteria	Bacteroidota	Bacteroidia	Bacteroidales	Bacteroidaceae	Phocaeicola	vulgatus
2972485	1669	Bacteria	Pseudomonadota	Alphaproteobacteria	Sphingomonadales	Sphingomonadaceae	Sphingomonas	sp. ZFBP2030
204455	1634	Bacteria	Pseudomonadota	Alphaproteobacteria	Rhodobacterales
469	1512	Bacteria	Pseudomonadota	Gammaproteobacteria	Moraxellales	Moraxellaceae	Acinetobacter
1225128	1426	Bacteria	Pseudomonadota	Alphaproteobacteria	Rhodospirillales	Acetobacteraceae	Sediminicoccus	rosea
186802	1423	Bacteria	Bacillota	Clostridia	Eubacteriales
45067	1414	Bacteria	Pseudomonadota	Gammaproteobacteria	Legionellales	Legionellaceae	Legionella	lansingensis
712	1409	Bacteria	Pseudomonadota	Gammaproteobacteria	Pasteurellales	Pasteurellaceae
143361	1409	Bacteria	Bacillota	Clostridia	Eubacteriales	Peptostreptococcaceae	Filifactor	alocis
1137095	1391	Bacteria	Cyanobacteriota	Cyanophyceae	Nostocales	Scytonemataceae	Scytonema	sp. HK-05
2487118	1391	Bacteria	Bacillota	Erysipelotrichia	Erysipelotrichales	Erysipelotrichaceae	Intestinibaculum	porci
2759707	1378	Bacteria	Pseudomonadota	Alphaproteobacteria	Sphingomonadales	Sphingosinicellaceae	Sandaracinobacteroides	saxicola
2653203	1346	Bacteria	Pseudomonadota	Alphaproteobacteria	Sphingomonadales	Sphingomonadaceae	Sphingomonas	sp. CL5.1
2762277	1342	Bacteria	Pseudomonadota	Alphaproteobacteria	Rhodospirillales	Acetobacteraceae	Entomobacter	blattae
1269	1321	Bacteria	Actinomycetota	Actinomycetes	Micrococcales	Micrococcaceae	Micrococcus
91061	1262	Bacteria	Bacillota	Bacilli
563798	1255	Bacteria	Bacteroidota	Cytophagia	Cytophagales	Cyclobacteriaceae
28113	1245	Bacteria	Bacteroidota	Bacteroidia	Bacteroidales	Bacteroidaceae	Bacteroides	heparinolyticus
768507	1226	Bacteria	Bacteroidota	Cytophagia	Cytophagales
815	1186	Bacteria	Bacteroidota	Bacteroidia	Bacteroidales	Bacteroidaceae
41275	1180	Bacteria	Pseudomonadota	Alphaproteobacteria	Caulobacterales	Caulobacteraceae	Brevundimonas
838	1140	Bacteria	Bacteroidota	Bacteroidia	Bacteroidales	Prevotellaceae	Prevotella
31989	1137	Bacteria	Pseudomonadota	Alphaproteobacteria	Rhodobacterales	Paracoccaceae
2753607	1114	Bacteria	Pseudomonadota	Betaproteobacteria	Burkholderiales	Sphaerotilaceae	Rhizobacter	sp. AJA081-3
171552	1079	Bacteria	Bacteroidota	Bacteroidia	Bacteroidales	Prevotellaceae
468	1073	Bacteria	Pseudomonadota	Gammaproteobacteria	Moraxellales	Moraxellaceae
1972846	1055	Bacteria	Actinomycetota	Actinomycetes	Kitasatosporales	Streptomycetaceae	Streptomyces	sp. Sge12
1264	1037	Bacteria	Bacillota	Clostridia	Eubacteriales	Oscillospiraceae	Ruminococcus	albus
1491	1036	Bacteria	Bacillota	Clostridia	Eubacteriales	Clostridiaceae	Clostridium	botulinum
161879	1029	Bacteria	Actinomycetota	Actinomycetes	Mycobacteriales	Corynebacteriaceae	Corynebacterium	kroppenstedtii
1485	1028	Bacteria	Bacillota	Clostridia	Eubacteriales	Clostridiaceae	Clostridium
2686094	1023	Bacteria	Pseudomonadota	Alphaproteobacteria	Caulobacterales	Caulobacteraceae	Terricaulis	silvestris
	Bear_liver
1747	232312	Bacteria	Actinomycetota	Actinomycetes	Propionibacteriales	Propionibacteriaceae	Cutibacterium	acnes
34062	181950	Bacteria	Pseudomonadota	Gammaproteobacteria	Moraxellales	Moraxellaceae	Moraxella	osloensis
75682	61446	Bacteria	Pseudomonadota	Betaproteobacteria	Burkholderiales	Oxalobacteraceae
72000	54946	Bacteria	Actinomycetota	Actinomycetes	Micrococcales	Micrococcaceae	Kocuria	rhizophila
1269	50166	Bacteria	Actinomycetota	Actinomycetes	Micrococcales	Micrococcaceae	Micrococcus
161879	40582	Bacteria	Actinomycetota	Actinomycetes	Mycobacteriales	Corynebacteriaceae	Corynebacterium	kroppenstedtii
43675	38105	Bacteria	Actinomycetota	Actinomycetes	Micrococcales	Micrococcaceae	Rothia	mucilaginosa
1760	29295	Bacteria	Actinomycetota	Actinomycetes
2594913	25907	Bacteria	Actinomycetota	Actinomycetes	Mycobacteriales	Corynebacteriaceae	Corynebacterium	sanguinis
80840	23306	Bacteria	Pseudomonadota	Betaproteobacteria	Burkholderiales
149698	21362	Bacteria	Pseudomonadota	Betaproteobacteria	Burkholderiales	Oxalobacteraceae	Massilia
89966	20071	Bacteria	Bacteroidota	Cytophagia	Cytophagales	Hymenobacteraceae	Hymenobacter
2861282	19163	Bacteria	Pseudomonadota	Betaproteobacteria	Burkholderiales	Oxalobacteraceae	Massilia	sp. NP310
2984843	19086	Bacteria	Pseudomonadota	Alphaproteobacteria	Hyphomicrobiales	Methylobacteriaceae	Methylobacterium	sp. FF17
469	16477	Bacteria	Pseudomonadota	Gammaproteobacteria	Moraxellales	Moraxellaceae	Acinetobacter
28216	14417	Bacteria	Pseudomonadota	Betaproteobacteria
1912216	14350	Bacteria	Actinomycetota	Actinomycetes	Propionibacteriales	Propionibacteriaceae	Cutibacterium
1282	13867	Bacteria	Bacillota	Bacilli	Bacillales	Staphylococcaceae	Staphylococcus	epidermidis
1270	13696	Bacteria	Actinomycetota	Actinomycetes	Micrococcales	Micrococcaceae	Micrococcus	luteus
356	13440	Bacteria	Pseudomonadota	Alphaproteobacteria	Hyphomicrobiales
1716	10924	Bacteria	Actinomycetota	Actinomycetes	Mycobacteriales	Corynebacteriaceae	Corynebacterium
28211	10481	Bacteria	Pseudomonadota	Alphaproteobacteria
85006	10010	Bacteria	Actinomycetota	Actinomycetes	Micrococcales
119045	9196	Bacteria	Pseudomonadota	Alphaproteobacteria	Hyphomicrobiales	Methylobacteriaceae
1236	9096	Bacteria	Pseudomonadota	Gammaproteobacteria
1268	9090	Bacteria	Actinomycetota	Actinomycetes	Micrococcales	Micrococcaceae
2861283	8552	Bacteria	Pseudomonadota	Betaproteobacteria	Burkholderiales	Oxalobacteraceae	Massilia	sp. PAMC28688
265	8236	Bacteria	Pseudomonadota	Alphaproteobacteria	Rhodobacterales	Paracoccaceae	Paracoccus
147645	8180	Bacteria	Pseudomonadota	Alphaproteobacteria	Rhodobacterales	Paracoccaceae	Paracoccus	yeei
40215	7854	Bacteria	Pseudomonadota	Gammaproteobacteria	Moraxellales	Moraxellaceae	Acinetobacter	junii
1301	7607	Bacteria	Bacillota	Bacilli	Lactobacillales	Streptococcaceae	Streptococcus
13687	7585	Bacteria	Pseudomonadota	Alphaproteobacteria	Sphingomonadales	Sphingomonadaceae	Sphingomonas
1389713	6812	Bacteria	Actinomycetota	Actinomycetes	Mycobacteriales	Mycobacteriaceae	Mycobacterium	paragordonae
2282523	6294	Bacteria	Pseudomonadota	Alphaproteobacteria	Hyphomicrobiales	Methylobacteriaceae	Methylorubrum
468	6154	Bacteria	Pseudomonadota	Gammaproteobacteria	Moraxellales	Moraxellaceae
32207	6078	Bacteria	Actinomycetota	Actinomycetes	Micrococcales	Micrococcaceae	Rothia
57493	5967	Bacteria	Actinomycetota	Actinomycetes	Micrococcales	Micrococcaceae	Kocuria
29388	5960	Bacteria	Bacillota	Bacilli	Bacillales	Staphylococcaceae	Staphylococcus	capitis
543	5811	Bacteria	Pseudomonadota	Gammaproteobacteria	Enterobacterales	Enterobacteriaceae
204455	5606	Bacteria	Pseudomonadota	Alphaproteobacteria	Rhodobacterales
31989	5457	Bacteria	Pseudomonadota	Alphaproteobacteria	Rhodobacterales	Paracoccaceae
286	5407	Bacteria	Pseudomonadota	Gammaproteobacteria	Pseudomonadales	Pseudomonadaceae	Pseudomonas
1274	4820	Bacteria	Actinomycetota	Actinomycetes	Micrococcales	Dermacoccaceae	Dermacoccus	nishinomiyaensis
204457	4576	Bacteria	Pseudomonadota	Alphaproteobacteria	Sphingomonadales
2054	4555	Bacteria	Actinomycetota	Actinomycetes	Mycobacteriales	Gordoniaceae	Gordonia	bronchialis
41297	4552	Bacteria	Pseudomonadota	Alphaproteobacteria	Sphingomonadales	Sphingomonadaceae
33011	4306	Bacteria	Actinomycetota	Actinomycetes	Propionibacteriales	Propionibacteriaceae	Cutibacterium	granulosum
1763	4171	Bacteria	Actinomycetota	Actinomycetes	Mycobacteriales	Mycobacteriaceae	Mycobacterium
1279	3830	Bacteria	Bacillota	Bacilli	Bacillales	Staphylococcaceae	Staphylococcus
2306583	3683	Bacteria	Pseudomonadota	Gammaproteobacteria	Oceanospirillales	Halomonadaceae	Halomonas	sp. JS92-SW72
38304	3641	Bacteria	Actinomycetota	Actinomycetes	Mycobacteriales	Corynebacteriaceae	Corynebacterium	tuberculostearicum
573	3566	Bacteria	Pseudomonadota	Gammaproteobacteria	Enterobacterales	Enterobacteriaceae	Klebsiella	pneumoniae
1945662	3539	Bacteria	Pseudomonadota	Alphaproteobacteria	Rhodobacterales	Paracoccaceae	Paracoccus	contaminans
1828	3418	Bacteria	Actinomycetota	Actinomycetes	Mycobacteriales	Nocardiaceae	Rhodococcus	fascians
470	3412	Bacteria	Pseudomonadota	Gammaproteobacteria	Moraxellales	Moraxellaceae	Acinetobacter	baumannii
59732	3344	Bacteria	Bacteroidota	Flavobacteriia	Flavobacteriales	Weeksellaceae	Chryseobacterium
40214	3338	Bacteria	Pseudomonadota	Gammaproteobacteria	Moraxellales	Moraxellaceae	Acinetobacter	johnsonii
1564114	3248	Bacteria	Actinomycetota	Actinomycetes	Mycobacteriales	Nocardiaceae	Rhodococcus	sp. B7740
2987689	3165	Bacteria	Bacteroidota	Cytophagia	Cytophagales	Hymenobacteraceae	Hymenobacter	sp. YIM 151500-1
1794	3113	Bacteria	Actinomycetota	Actinomycetes	Mycobacteriales	Mycobacteriaceae	Mycolicibacterium	gadium
85023	3060	Bacteria	Actinomycetota	Actinomycetes	Micrococcales	Microbacteriaceae
1545044	3006	Bacteria	Pseudomonadota	Alphaproteobacteria	Rhodobacterales	Paracoccaceae	Paracoccus	sanguinis
33882	2960	Bacteria	Actinomycetota	Actinomycetes	Micrococcales	Microbacteriaceae	Microbacterium
85007	2889	Bacteria	Actinomycetota	Actinomycetes	Mycobacteriales
1290	2843	Bacteria	Bacillota	Bacilli	Bacillales	Staphylococcaceae	Staphylococcus	hominis
2487072	2843	Bacteria	Bacteroidota	Flavobacteriia	Flavobacteriales	Weeksellaceae	Epilithonimonas	vandammei
407	2761	Bacteria	Pseudomonadota	Alphaproteobacteria	Hyphomicrobiales	Methylobacteriaceae	Methylobacterium
285	2756	Bacteria	Pseudomonadota	Betaproteobacteria	Burkholderiales	Comamonadaceae	Comamonas	testosteroni
29379	2664	Bacteria	Bacillota	Bacilli	Bacillales	Staphylococcaceae	Staphylococcus	auricularis
1446467	2652	Bacteria	Bacteroidota	Cytophagia	Cytophagales	Hymenobacteraceae	Hymenobacter	swuensis
41275	2649	Bacteria	Pseudomonadota	Alphaproteobacteria	Caulobacterales	Caulobacteraceae	Brevundimonas
2761579	2618	Bacteria	Bacteroidota	Cytophagia	Cytophagales	Hymenobacteraceae	Hymenobacter	sp. S2-20-2
28037	2588	Bacteria	Bacillota	Bacilli	Lactobacillales	Streptococcaceae	Streptococcus	mitis
80864	2585	Bacteria	Pseudomonadota	Betaproteobacteria	Burkholderiales	Comamonadaceae
9	2506	Bacteria	Pseudomonadota	Gammaproteobacteria	Enterobacterales	Erwiniaceae	Buchnera	aphidicola
234	2501	Bacteria	Pseudomonadota	Alphaproteobacteria	Hyphomicrobiales	Brucellaceae	Brucella
71999	2497	Bacteria	Actinomycetota	Actinomycetes	Micrococcales	Micrococcaceae	Kocuria	palustris
195105	2490	Bacteria	Pseudomonadota	Alphaproteobacteria	Rhodobacterales	Paracoccaceae	Haematobacter	massiliensis
200644	2480	Bacteria	Bacteroidota	Flavobacteriia	Flavobacteriales
135621	2362	Bacteria	Pseudomonadota	Gammaproteobacteria	Pseudomonadales	Pseudomonadaceae
2762318	2332	Bacteria	Bacteroidota	Flavobacteriia	Flavobacteriales	Weeksellaceae
1827	2149	Bacteria	Actinomycetota	Actinomycetes	Mycobacteriales	Nocardiaceae	Rhodococcus
391953	2141	Bacteria	Pseudomonadota	Betaproteobacteria	Burkholderiales	Sphaerotilaceae	Aquincola	tertiaricarbonis
2760307	2080	Bacteria	Pseudomonadota	Alphaproteobacteria	Rhodobacterales	Paracoccaceae	Paracoccus	sp. MC1862
1303	2057	Bacteria	Bacillota	Bacilli	Lactobacillales	Streptococcaceae	Streptococcus	oralis
2202825	2044	Bacteria	Pseudomonadota	Alphaproteobacteria	Hyphomicrobiales	Methylobacteriaceae	Methylobacterium	durans
1513	1989	Bacteria	Bacillota	Clostridia	Eubacteriales	Clostridiaceae	Clostridium	tetani
1762	1965	Bacteria	Actinomycetota	Actinomycetes	Mycobacteriales	Mycobacteriaceae
475	1909	Bacteria	Pseudomonadota	Gammaproteobacteria	Moraxellales	Moraxellaceae	Moraxella
2999067	1806	Bacteria	Bacteroidota	Cytophagia	Cytophagales	Hymenobacteraceae	Hymenobacter	sp. PAMC 29467
2754694	1794	Bacteria	Bacteroidota	Flavobacteriia	Flavobacteriales	Weeksellaceae	Chryseobacterium	manosquense
80865	1736	Bacteria	Pseudomonadota	Betaproteobacteria	Burkholderiales	Comamonadaceae	Delftia
2857058	1712	Bacteria	Actinomycetota	Actinomycetes	Mycobacteriales	Mycobacteriaceae	Mycobacterium	sp. SMC-2
3028117	1676	Bacteria	Cyanobacteriota	Cyanophyceae
2004710	1642	Bacteria	Bacteroidota	Flavobacteriia	Flavobacteriales	Weeksellaceae	Cloacibacterium	caeni
2045208	1636	Bacteria	Pseudomonadota	Betaproteobacteria	Burkholderiales	Oxalobacteraceae	Massilia	violaceinigra
2938948	1622	Bacteria	Pseudomonadota	Alphaproteobacteria	Sphingomonadales	Sphingomonadaceae	Sphingomonas	glaciei
1385	1615	Bacteria	Bacillota	Bacilli	Bacillales
1260	1551	Bacteria	Bacillota	Tissierellia	Tissierellales	Peptoniphilaceae	Finegoldia	magna
43668	1495	Bacteria	Actinomycetota	Actinomycetes	Micrococcales	Dermabacteraceae	Brachybacterium
1707785	1491	Bacteria	Pseudomonadota	Betaproteobacteria	Burkholderiales	Oxalobacteraceae	Massilia	sp. WG5
32033	1453	Bacteria	Pseudomonadota	Gammaproteobacteria	Xanthomonadales	Xanthomonadaceae
2233851	1416	Bacteria	Pseudomonadota	Alphaproteobacteria	Hyphomicrobiales	Blastochloridaceae	Blastochloris	tepida
1778	1376	Bacteria	Actinomycetota	Actinomycetes	Mycobacteriales	Mycobacteriaceae	Mycobacterium	gordonae
457921	1329	Bacteria	Pseudomonadota	Betaproteobacteria	Burkholderiales	Oxalobacteraceae	Massilia	varians
2799326	1276	Bacteria	Pseudomonadota	Gammaproteobacteria	Xanthomonadales	Xanthomonadaceae	Luteimonas	sp. MC1750
1549858	1264	Bacteria	Pseudomonadota	Alphaproteobacteria	Sphingomonadales	Sphingomonadaceae	Sphingomonas	taxi
1839	1229	Bacteria	Actinomycetota	Actinomycetes	Propionibacteriales	Nocardioidaceae	Nocardioides
55212	1185	Bacteria	Pseudomonadota	Gammaproteobacteria	Enterobacterales	Erwiniaceae	Erwinia	rhapontici
31957	1184	Bacteria	Actinomycetota	Actinomycetes	Propionibacteriales	Propionibacteriaceae
3045147	1179	Bacteria	Pseudomonadota	Gammaproteobacteria	Moraxellales	Moraxellaceae	Acinetobacter	sp. KCTC 92772
2047	1171	Bacteria	Actinomycetota	Actinomycetes	Micrococcales	Micrococcaceae	Rothia	dentocariosa
38288	1143	Bacteria	Actinomycetota	Actinomycetes	Mycobacteriales	Corynebacteriaceae	Corynebacterium	genitalium
421525	1130	Bacteria	Bacteroidota	Flavobacteriia	Flavobacteriales	Weeksellaceae	Kaistella	haifensis
1979527	1116	Bacteria	Actinomycetota	Actinomycetes	Mycobacteriales	Corynebacteriaceae	Corynebacterium	kefirresidentii
2929509	1097	Bacteria	Pseudomonadota	Gammaproteobacteria	Moraxellales	Moraxellaceae	Acinetobacter	sp. NyZ410
3030011	1086	Bacteria	Pseudomonadota	Alphaproteobacteria	Rhodobacterales	Paracoccaceae	Paracoccus	sp. S3-43
80866	1080	Bacteria	Pseudomonadota	Betaproteobacteria	Burkholderiales	Comamonadaceae	Delftia	acidovorans
12916	1056	Bacteria	Pseudomonadota	Betaproteobacteria	Burkholderiales	Comamonadaceae	Acidovorax
1883	1040	Bacteria	Actinomycetota	Actinomycetes	Kitasatosporales	Streptomycetaceae	Streptomyces
729	1039	Bacteria	Pseudomonadota	Gammaproteobacteria	Pasteurellales	Pasteurellaceae	Haemophilus	parainfluenzae
465797	1039	Bacteria	Pseudomonadota	Gammaproteobacteria	Moraxellales	Moraxellaceae	Acinetobacter	septicus
346	1035	Bacteria	Pseudomonadota	Gammaproteobacteria	Xanthomonadales	Xanthomonadaceae	Xanthomonas	citri
36805	1011	Bacteria	Actinomycetota	Actinomycetes	Micrococcales	Microbacteriaceae	Microbacterium	aurum
	Bear_liver (DNA)
1747	24719	Bacteria	Actinomycetota	Actinomycetes	Propionibacteriales	Propionibacteriaceae	Cutibacterium	acnes
34062	7491	Bacteria	Pseudomonadota	Gammaproteobacteria	Moraxellales	Moraxellaceae	Moraxella	osloensis
161879	5387	Bacteria	Actinomycetota	Actinomycetes	Mycobacteriales	Corynebacteriaceae	Corynebacterium	kroppenstedtii
1269	3278	Bacteria	Actinomycetota	Actinomycetes	Micrococcales	Micrococcaceae	Micrococcus
1270	1448	Bacteria	Actinomycetota	Actinomycetes	Micrococcales	Micrococcaceae	Micrococcus	luteus
72000	1362	Bacteria	Actinomycetota	Actinomycetes	Micrococcales	Micrococcaceae	Kocuria	rhizophila
1274	1247	Bacteria	Actinomycetota	Actinomycetes	Micrococcales	Dermacoccaceae	Dermacoccus	nishinomiyaensis
1945662	1237	Bacteria	Pseudomonadota	Alphaproteobacteria	Rhodobacterales	Paracoccaceae	Paracoccus	contaminans
316	1157	Bacteria	Pseudomonadota	Gammaproteobacteria	Pseudomonadales	Pseudomonadaceae	Stutzerimonas	stutzeri
	Seagull
3032282	242743	Bacteria	Pseudomonadota	Betaproteobacteria	Burkholderiales	Burkholderiaceae	Cupriavidus	sp. WKF15
374	136880	Bacteria	Pseudomonadota	Alphaproteobacteria	Hyphomicrobiales	Nitrobacteraceae	Bradyrhizobium
1747	29519	Bacteria	Actinomycetota	Actinomycetes	Propionibacteriales	Propionibacteriaceae	Cutibacterium	acnes
34062	24290	Bacteria	Pseudomonadota	Gammaproteobacteria	Moraxellales	Moraxellaceae	Moraxella	osloensis
2184519	17391	Bacteria	Pseudomonadota	Betaproteobacteria	Burkholderiales	Comamonadaceae	Hydrogenophaga	sp. NH-16
470	16610	Bacteria	Pseudomonadota	Gammaproteobacteria	Moraxellales	Moraxellaceae	Acinetobacter	baumannii
72000	16298	Bacteria	Actinomycetota	Actinomycetes	Micrococcales	Micrococcaceae	Kocuria	rhizophila
1760	13480	Bacteria	Actinomycetota	Actinomycetes
747	11376	Bacteria	Pseudomonadota	Gammaproteobacteria	Pasteurellales	Pasteurellaceae	Pasteurella	multocida
1301	10296	Bacteria	Bacillota	Bacilli	Lactobacillales	Streptococcaceae	Streptococcus
1236	7301	Bacteria	Pseudomonadota	Gammaproteobacteria
43668	6630	Bacteria	Actinomycetota	Actinomycetes	Micrococcales	Dermabacteraceae	Brachybacterium
265	6323	Bacteria	Pseudomonadota	Alphaproteobacteria	Rhodobacterales	Paracoccaceae	Paracoccus
469	5928	Bacteria	Pseudomonadota	Gammaproteobacteria	Moraxellales	Moraxellaceae	Acinetobacter
3028117	5819	Bacteria	Cyanobacteriota	Cyanophyceae
56448	5559	Bacteria	Pseudomonadota	Gammaproteobacteria	Xanthomonadales	Xanthomonadaceae	Xanthomonas	arboricola
1945662	5520	Bacteria	Pseudomonadota	Alphaproteobacteria	Rhodobacterales	Paracoccaceae	Paracoccus	contaminans
57493	5454	Bacteria	Actinomycetota	Actinomycetes	Micrococcales	Micrococcaceae	Kocuria
13687	5171	Bacteria	Pseudomonadota	Alphaproteobacteria	Sphingomonadales	Sphingomonadaceae	Sphingomonas
2045208	4975	Bacteria	Pseudomonadota	Betaproteobacteria	Burkholderiales	Oxalobacteraceae	Massilia	violaceinigra
2813780	4958	Bacteria	Pseudomonadota	Betaproteobacteria	Burkholderiales	Alcaligenaceae	Alcaligenes	sp. SORT26
1827	4901	Bacteria	Actinomycetota	Actinomycetes	Mycobacteriales	Nocardiaceae	Rhodococcus
481	4386	Bacteria	Pseudomonadota	Betaproteobacteria	Neisseriales	Neisseriaceae
1269	4327	Bacteria	Actinomycetota	Actinomycetes	Micrococcales	Micrococcaceae	Micrococcus
41297	3995	Bacteria	Pseudomonadota	Alphaproteobacteria	Sphingomonadales	Sphingomonadaceae
1268	3749	Bacteria	Actinomycetota	Actinomycetes	Micrococcales	Micrococcaceae
67575	3704	Bacteria	Pseudomonadota	Gammaproteobacteria	Chromatiales	Chromatiaceae	Rheinheimera
2737050	3670	Bacteria	Deinococcota	Deinococci	Deinococcales	Deinococcaceae	Deinococcus	sp. TS-293
31989	3654	Bacteria	Pseudomonadota	Alphaproteobacteria	Rhodobacterales	Paracoccaceae
2565366	3562	Bacteria	Actinomycetota	Actinomycetes	Micrococcales	Micrococcaceae	Arthrobacter	sp. PAMC25564
2662065	3440	Bacteria	Actinomycetota	Actinomycetes	Kitasatosporales	Streptomycetaceae	Streptomyces	sp. SYP-A7193
573	3410	Bacteria	Pseudomonadota	Gammaproteobacteria	Enterobacterales	Enterobacteriaceae	Klebsiella	pneumoniae
40215	3311	Bacteria	Pseudomonadota	Gammaproteobacteria	Moraxellales	Moraxellaceae	Acinetobacter	junii
1716	3269	Bacteria	Actinomycetota	Actinomycetes	Mycobacteriales	Corynebacteriaceae	Corynebacterium
31958	3243	Bacteria	Actinomycetota	Actinomycetes	Pseudonocardiales	Pseudonocardiaceae	Amycolatopsis	orientalis
468	3140	Bacteria	Pseudomonadota	Gammaproteobacteria	Moraxellales	Moraxellaceae
1912216	3126	Bacteria	Actinomycetota	Actinomycetes	Propionibacteriales	Propionibacteriaceae	Cutibacterium
28211	3101	Bacteria	Pseudomonadota	Alphaproteobacteria
85006	3025	Bacteria	Actinomycetota	Actinomycetes	Micrococcales
286	2972	Bacteria	Pseudomonadota	Gammaproteobacteria	Pseudomonadales	Pseudomonadaceae	Pseudomonas
2861282	2948	Bacteria	Pseudomonadota	Betaproteobacteria	Burkholderiales	Oxalobacteraceae	Massilia	sp. NP310
204455	2858	Bacteria	Pseudomonadota	Alphaproteobacteria	Rhodobacterales
2567881	2736	Bacteria	Actinomycetota	Actinomycetes	Micrococcales	Micrococcaceae	Citricoccus	sp. SGAir0253
80840	2592	Bacteria	Pseudomonadota	Betaproteobacteria	Burkholderiales
204457	2582	Bacteria	Pseudomonadota	Alphaproteobacteria	Sphingomonadales
110505	2569	Bacteria	Actinomycetota	Actinomycetes	Mycobacteriales	Mycobacteriaceae	Mycobacterium	heckeshornense
75682	2555	Bacteria	Pseudomonadota	Betaproteobacteria	Burkholderiales	Oxalobacteraceae
85007	2198	Bacteria	Actinomycetota	Actinomycetes	Mycobacteriales
2813371	2159	Bacteria	Bacillota	Clostridia	Eubacteriales	Peptostreptococcaceae	Terrisporobacter	hibernicus
1385	2034	Bacteria	Bacillota	Bacilli	Bacillales
28216	2020	Bacteria	Pseudomonadota	Betaproteobacteria
38304	1977	Bacteria	Actinomycetota	Actinomycetes	Mycobacteriales	Corynebacteriaceae	Corynebacterium	tuberculostearicum
1828	1965	Bacteria	Actinomycetota	Actinomycetes	Mycobacteriales	Nocardiaceae	Rhodococcus	fascians
1883	1954	Bacteria	Actinomycetota	Actinomycetes	Kitasatosporales	Streptomycetaceae	Streptomyces
41275	1929	Bacteria	Pseudomonadota	Alphaproteobacteria	Caulobacterales	Caulobacteraceae	Brevundimonas
43675	1911	Bacteria	Actinomycetota	Actinomycetes	Micrococcales	Micrococcaceae	Rothia	mucilaginosa
1282	1827	Bacteria	Bacillota	Bacilli	Bacillales	Staphylococcaceae	Staphylococcus	epidermidis
556288	1810	Bacteria	Actinomycetota	Actinomycetes	Micrococcales	Dermabacteraceae	Brachybacterium	saurashtrense
66219	1800	Bacteria	Bacillota	Clostridia	Eubacteriales	Lachnospiraceae	Lachnoclostridium	phytofermentans
149698	1670	Bacteria	Pseudomonadota	Betaproteobacteria	Burkholderiales	Oxalobacteraceae	Massilia
1161	1630	Bacteria	Cyanobacteriota	Cyanophyceae	Nostocales
147645	1627	Bacteria	Pseudomonadota	Alphaproteobacteria	Rhodobacterales	Paracoccaceae	Paracoccus	yeei
126738	1576	Bacteria	Thermotogota	Thermotogae	Thermotogales	Thermotogaceae	Thermotoga	sp. RQ7
2487072	1519	Bacteria	Bacteroidota	Flavobacteriia	Flavobacteriales	Weeksellaceae	Epilithonimonas	vandammei
3019969	1463	Bacteria	Pseudomonadota	Gammaproteobacteria	Chromatiales	Chromatiaceae	Rheinheimera	sp. MM224
1513	1437	Bacteria	Bacillota	Clostridia	Eubacteriales	Clostridiaceae	Clostridium	tetani
1279	1280	Bacteria	Bacillota	Bacilli	Bacillales	Staphylococcaceae	Staphylococcus
1155739	1269	Bacteria	Cyanobacteriota	Cyanophyceae	Oscillatoriales	Oscillatoriaceae	Moorena	producens
379	1181	Bacteria	Pseudomonadota	Alphaproteobacteria	Hyphomicrobiales	Rhizobiaceae	Rhizobium
1794	1173	Bacteria	Actinomycetota	Actinomycetes	Mycobacteriales	Mycobacteriaceae	Mycolicibacterium	gadium
2306583	1130	Bacteria	Pseudomonadota	Gammaproteobacteria	Oceanospirillales	Halomonadaceae	Halomonas	sp. JS92-SW72
2760307	1107	Bacteria	Pseudomonadota	Alphaproteobacteria	Rhodobacterales	Paracoccaceae	Paracoccus	sp. MC1862
1270	1094	Bacteria	Actinomycetota	Actinomycetes	Micrococcales	Micrococcaceae	Micrococcus	luteus
1883414	1081	Bacteria	Pseudomonadota	Gammaproteobacteria	Oceanospirillales	Halomonadaceae	Pistricoccus	aurantiacus
285	1071	Bacteria	Pseudomonadota	Betaproteobacteria	Burkholderiales	Comamonadaceae	Comamonas	testosteroni
1842540	1036	Bacteria	Pseudomonadota	Betaproteobacteria	Nitrosomonadales	Sterolibacteriaceae	Methyloversatilis	sp. RAC08
848	1008	Bacteria	Fusobacteriota	Fusobacteriia	Fusobacteriales	Fusobacteriaceae	Fusobacterium
85025	1006	Bacteria	Actinomycetota	Actinomycetes	Mycobacteriales	Nocardiaceae
