## Supplementary File 3 for "High pathogenicity avian influenza A (H5N1) clade 2.3.4.4b virus infection in a captive Tibetan black bear (*Ursus thibetanus*): investigations based on paraffin-embedded tissues, France, 2022"

### Sheet: Variant_calling
Seagull (brain)
GENE	POSITION	REFERENCE A_bear_France_23P002848_2022	ALTERNATIVE	REF.SEQ. DEPTH	ALT. SEQ. DEPTHS	% ALTERNATIVE	AA mutation (ref_position_alt)				GENE	Gene carrying the mutation
PB2	123	G	A	22	51387	99.9572	K41K				POSITION	Mutation position
PB2	1879	A	G	274	54568	99.5004	K627E				REFERENCE A_bear_France_23P002848_2022	Reference sequence nucleotide
PB2	1927	G	T	36	54445	99.9339	A643S				ALTERNATIVE	Alternative nucleotide
PB1	1614	C	T	85	57103	99.8514	D538D				REF.SEQ. DEPTH	Reference nucleotide sequencing depth
PA	108	C	T	74	51379	99.8562	A36A				ALT. SEQ. DEPTHS	Alternative nucleotide sequencing depth
PA	1394	T	C	73	55123	99.8677	I465T				% ALTERNATIVE	Alternative nucleotide frequence
PA	1965	C	T	174	56879	99.695	L655L				AA mutation (ref_position_alt)	Amino-acid induced mutation (reference amino-acid_position_altered amino-acid)
PA	1992	G	A	9	55705	99.9838	K664K
PA	2061	C	T	13	51971	99.975	Y687Y
HA	447	A	C	31	49891	99.9379	A149A
HA	609	A	G	164	53728	99.6957	Q203Q
NP	63	C	T	18	45903	99.9608	N21N
NA	258	G	A	100	46417	99.785	A86A
M1	312	G	A	36	52212	99.9311	K104K
Bear (liver&pancreas)
GENE	POSITION	REFERENCE A_bear_France_23P002848_2022	ALTERNATIVE	REF.SEQ. DEPTH	ALT. SEQ. DEPTHS	% ALTERNATIVE	AA mutation (ref_position_alt)
PB2	551	C	T	67	11	14.1026	T184I
PB2	1158	G	A	70	12	14.6341	V386V
PB2	1335	G	A	77	23	23	L445L
PB2	1351	G	A	42	16	27.5862	V451I
PB2	1879	A	G	1907	1134	37.2904	K627E
PB2	1927	G	T	34	22	39.2857	A643S
PA	704	G	T	59	13	18.0556	G235V
PA	1394	T	C	118	21	15.1079	I465T
PA	1595	T	C	62	9	12.6761	L532P
PA	1661	T	C	75	11	12.7907	I554T
PA	1965	C	T	70	37	34.5794	L655L
PA	1992	G	A	71	37	34.2593	K664K
PA	2061	C	T	122	26	17.5676	Y687Y
HA	447	A	C	46	27	36.9863	A149A
HA	977	A	G	135	39	22.4138	K326R
NP	239	A	T	3856	7961	67.369	E80V
NP	345	G	A	84	13	13.4021	E115E
NA	482	G	A	73	12	14.1176	C161Y
NA	875	G	A	62	18	22.5	C292Y
M1	16	G	A	129	29	18.3544	E6K
M1	206	C	T	96	17	15.0442	P69L
NS1	301	G	A	63	16	20.2532	D101N
Bear (lymph node)
GENE	POSITION	REFERENCE A_bear_France_23P002848_2022	ALTERNATIVE	REF.SEQ. DEPTH	ALT. SEQ. DEPTHS	% ALTERNATIVE	AA mutation (ref_position_alt)
PB2	1879	A	G	1400	0	0	K627E
